# Comprehensive profiling of small RNAs and their changes and linkages to mRNAs in schizophrenia and bipolar disorder

**DOI:** 10.1101/2024.12.24.630254

**Authors:** Stepan Nersisyan, Phillipe Loher, Iliza Nazeraj, Zhiping Shao, John F. Fullard, Georgios Voloudakis, Kiran Girdhar, Panos Roussos, Isidore Rigoutsos

**Affiliations:** Computational Medicine Center, Thomas Jefferson University, Philadelphia, PA, USA; Center for Disease Neurogenomics, Icahn School of Medicine at Mount Sinai, New York, USA; Friedman Brain Institute, Icahn School of Medicine at Mount Sinai, New York, USA; Department of Psychiatry, Icahn School of Medicine at Mount Sinai, New York, USA; Department of Genetics and Genomic Sciences, Icahn School of Medicine at Mount Sinai, New York, USA; Center for Precision Medicine and Translational Therapeutics, JJ Peters VA Medical Center, Bronx, New York, USA; Mental Illness Research Education and Clinical Center (MIRECC), JJ Peters VA Medical Center, Bronx, New York, USA

**Keywords:** schizophrenia, bipolar disorder, brains, small non-coding RNAs, miRNA, miRNA isoforms, isomiRs, tRNA-derived fragments, tRFs, rRNA-derived fragments, rRFs, Y RNA-derived fragments, yRFs

## Abstract

We investigated small non-coding RNAs (sncRNAs) from the prefrontal cortex of 93 individuals diagnosed with schizophrenia (SCZ) or bipolar disorder (BD) and 77 controls. We uncovered recurring complex sncRNA profiles, with 98% of all sncRNAs being accounted for by miRNA isoforms (60.6%), tRNA-derived fragments (17.8%), rRNA-derived fragments (11.4%), and Y RNA-derived fragments (8.3%). In SCZ, 15% of all sncRNAs exhibit statistically significant changes in their abundance. In BD, the fold changes (FCs) are highly correlated with those in SCZ but less acute. Non-templated nucleotide additions to the 3′-ends of many miRNA isoforms determine their FC independently of miRNA identity or genomic locus of origin. In both SCZ and BD, disease- and age-associated sncRNAs and mRNAs reveal accelerated aging. Co-expression modules between sncRNAs and mRNAs align with the polarities of SCZ changes and implicate sncRNAs in critical processes, including synaptic signaling, neurogenesis, memory, behavior, and cognition.
