## Supplementary material for "Comprehensive profiling of small RNAs and their changes and linkages to mRNAs in schizophrenia and bipolar disorder": Supp. Table S1

### Sheet: Supp. Table S1
Supp. Table S1. Distribution of clinical and demographic variables in the analyzed cohort.
	HBCC				MSSM
	Controls	SCZ	BD		Controls	SCZ
# of samples	52	23	40		25	30
# of males	44	17	28		14	21
# of females	8	6	12		11	9
Age at death median (min-max)	32.5 (13-83)	46 (20-81)	40 (18-75)		84 (59-96)	73 (47-94)
PMI median (min-max)	21.7 (5.0-46.5)	27.5 (7.5-47.5)	26.7 (0-47.5)		10.20 (2.9-33.0)	14.00 (2.8-47.3)
RIN sncRNA median (min-max)	7.8 (6.5-9.6)	7.3 (6.1-8.4)	7.3 (6.1-8.4)		7.2 (6.0-8.1)	7.1 (6.0-8.3)
RIN mRNA median (min-max)	7.8 (5.7-9.0)	7.3 (5.7-9.1)	7.4 (5.7-8.8)		7.7 (6.6-8.8)	7.5 (6.4-8.6)
