## Supplementary material for "Comprehensive profiling of small RNAs and their changes and linkages to mRNAs in schizophrenia and bipolar disorder": Supp. Table S7

### Sheet: Supp. Table S7
Supp. Table S7. Co-expression clusters of sncRNAs and mRNAs chaning in SCZ. Cluster numbers and colors refer to Figure 5.
Cluster	mRNAs or sncRNAs
sncRNA cluster 1	bwt-23-BNPKE7BF0Q bwt-24-UEXPO9UDFQ bwt-25-NF85XLO7XD bwt-27-7F1DO9YMV6J bwt-28-PB6M17ZL4YX bwt-29-66NEVS1HI7ID bwt-29-6O1EJMZWE7HX bwt-30-4HRE5ZUUEUE7 bwt-30-HFX4H9DRBZOI bwt-31-45X41577OZWND bwt-31-HFX4H9DRBZOID bwt-34-POXO6I96VN0IHW bwt-35-VZIUWEY26QZMX2 bwt-39-U77KN4F5X0R3X5F0 rRF-16-EJ38M0D rRF-16-F8WJSRD rRF-16-RHLVL8D rRF-17-087ISK3 rRF-17-5HS8MRJ rRF-18-087ISKDQ rRF-19-087ISKHQ rRF-19-EJ3…
sncRNA cluster 2	bwt-16-5SIEOZD bwt-20-W67EOBNY bwt-33-R6IE5B3XU4YYS iso-19-20D98ZK4 iso-19-9O0MKUH4 iso-19-FXJYWVJY iso-19-JXYIZ828 iso-19-M5MUSEE0 iso-19-UK2WRUFM iso-19-VFKMXBJ4 iso-20-875D3ON8 iso-20-8F7B334Y iso-20-9IJNJF6E iso-20-9O0M4F4Z iso-20-FXJYWV93 iso-20-M5MUSEDV iso-20-VFKMXBW3 iso-20-VFPFOEI8 iso-20-W7R19WNP iso-20-Z4NUWOK4 iso-21-4J0QNBH8E iso-21-875D3ONW0 iso-21-8F7B3349D iso-21-90FB6PY70 iso-21-…
sncRNA cluster 3	bwt-38-8NNBFD74OB4EOY9 iso-20-BQ8N7WM4 iso-21-BQ8N7WM40 rRF-25-HU98XHW449 rpF-17-1W1QNN3 rpF-17-W8QW1VM rpF-18-YY6YV4DM rpF-22-YY6YV4LXP rpF-23-W8QW1VQQDV rpF-24-W8QW1VQQIK rpF-24-YY6YV4LXJV rpF-25-YY6YV4LXXS rpF-35-PS5U8918W8RV1I tRF-19-PS5P4PJ4 tRF-31-PW5SVP9N15WV0 tRF-32-6SXMSL73VL4YK tRF-32-86J8WPMN1E8YN tRF-32-PS5P4PW3FJHP1 tRF-32-PSQP4PW3FJI01 tRF-32-PW5SVP9N15WVN tRF-33-86J8WPMN1E8Y0E tRF-…
sncRNA cluster 4	bwt-18-RSIE5BD3 bwt-19-RSIE5B1Q bwt-20-RSIE5B3X bwt-30-NBIB5BU9IVXM bwt-39-NINBRJXEOB91Z7HR bwt-40-EVWU1KNBXBIJN9XD bwt-43-14IDYBD6X9DP5XLYY bwt-44-PQN09S7IOEK26YZ7H9 bwt-45-FKX4EXBEJ98B1EVVXK bwt-45-FKX4EXBEJV8E1EUVXK bwt-46-507EOZBB844OV2YHN00 bwt-61-PBX4HBN2WUND9VX3NN2M21N0D bwt-71-X9X4BMEOV21VM6OJ5ONDO24I3WNEE iso-19-WZRXWPH4 iso-19-XKVLRYJ0 iso-20-7BINV2KI iso-20-9IJNJF6B iso-20-9O0M4UNK iso…
sncRNA cluster 5	rRF-16-1KLBOXB rRF-16-2X4YHWE rRF-16-328WBZD rRF-16-E5WUWNE rRF-16-FFPKE30 rRF-17-2X4YHWQ rRF-17-7INB96F rRF-17-JU53S2I rRF-17-KIE75SQ rRF-17-X9XESOH rRF-17-YWFH0Y3 rRF-18-05U9XM0E rRF-18-7INB96S rRF-18-J2VI6V03 rRF-18-KIE75S0Q rRF-19-05U9XM2Q rRF-19-1VWUIM0S rRF-19-4INEMZK5 rRF-19-J9S2L1JW rRF-19-R1OD57FR rRF-19-U64INEHE rRF-19-WLOU3VK3 rRF-20-7INB96D4 rRF-20-83MMN0F4 rRF-20-E5WUWNZ9 rRF-20-H1E5…
sncRNA cluster 6	bwt-16-LNQ7Q4D bwt-16-LNQ7Q4E bwt-16-WEX9XW0 bwt-17-WEX9XWM bwt-17-WEX9XWN bwt-20-5SIE5B3X bwt-21-1L5PBPSZ0 bwt-22-D3FLOFR7P bwt-22-ZDX0NE5UN bwt-23-1L5PBPSZ0E bwt-25-5V947829N3 bwt-27-QKX4LD90WUM bwt-28-01IE6DXKHYY bwt-28-L87EQBN2SY9 bwt-29-01IE6DXKHYEX bwt-29-EHRUXUE817H9 bwt-29-EYNN5DWUD7IE bwt-29-FD74OB4EOYEU bwt-29-L87EQBN2SYEV bwt-29-XJILOO1L0IHS bwt-30-OZQWX24YBMXN bwt-30-RSIE5B3XVYWU bwt-…
sncRNA cluster 7	bwt-19-5SIE5B1Q bwt-19-WSX4BDJP bwt-34-7BIE6O8MZS6IHW iso-19-9O0M4UH4 iso-20-9O0M4UN2 iso-20-WL341OU4 iso-20-X2X02YVH iso-20-XKVLRYVP iso-21-2RS20U3YB iso-21-2RS20U3YE iso-21-4W0W5LHE0 iso-21-9BOX7EZWD iso-21-KOU5RS09B iso-21-KOU5RS09D iso-21-OR9MX5WQE iso-21-WZRXWPNL0 iso-21-XKVL5YVP0 iso-22-05X17UNL3 iso-22-0QL17UZL2 iso-22-0QL17UZL3 iso-22-2RS20U3Y2 iso-22-2RS20U3Y3 iso-22-83PI02EZ4 iso-22-83P…
mRNA cluster 1	ENSG00000001617 ENSG00000004487 ENSG00000006451 ENSG00000008018 ENSG00000008988 ENSG00000011260 ENSG00000011454 ENSG00000024862 ENSG00000025156 ENSG00000025293 ENSG00000033800 ENSG00000034677 ENSG00000034713 ENSG00000038274 ENSG00000039123 ENSG00000047936 ENSG00000053524 ENSG00000054392 ENSG00000066455 ENSG00000066651 ENSG00000069509 ENSG00000074319 ENSG00000075239 ENSG00000075886 ENSG00000076003…
mRNA cluster 2	ENSG00000006210 ENSG00000006283 ENSG00000007376 ENSG00000008853 ENSG00000010438 ENSG00000010818 ENSG00000017427 ENSG00000019186 ENSG00000026559 ENSG00000048140 ENSG00000050628 ENSG00000060491 ENSG00000064687 ENSG00000065491 ENSG00000067191 ENSG00000072518 ENSG00000073670 ENSG00000075275 ENSG00000075914 ENSG00000076864 ENSG00000080573 ENSG00000082293 ENSG00000082482 ENSG00000083454 ENSG00000084710…
mRNA cluster 3	ENSG00000002330 ENSG00000003137 ENSG00000003249 ENSG00000006116 ENSG00000006128 ENSG00000006468 ENSG00000006625 ENSG00000006740 ENSG00000007168 ENSG00000011332 ENSG00000029153 ENSG00000034053 ENSG00000039523 ENSG00000040608 ENSG00000049656 ENSG00000052802 ENSG00000055118 ENSG00000055130 ENSG00000058335 ENSG00000058404 ENSG00000058804 ENSG00000066248 ENSG00000067606 ENSG00000068615 ENSG00000070610…
mRNA cluster 4	ENSG00000010319 ENSG00000011009 ENSG00000011028 ENSG00000013297 ENSG00000030582 ENSG00000051128 ENSG00000053438 ENSG00000057704 ENSG00000063015 ENSG00000063761 ENSG00000064999 ENSG00000065361 ENSG00000065600 ENSG00000066322 ENSG00000068976 ENSG00000069998 ENSG00000071246 ENSG00000072134 ENSG00000075240 ENSG00000075461 ENSG00000078124 ENSG00000078269 ENSG00000082781 ENSG00000085998 ENSG00000087245…
mRNA cluster 5	ENSG00000005189 ENSG00000005961 ENSG00000005981 ENSG00000010626 ENSG00000014257 ENSG00000018280 ENSG00000021461 ENSG00000026508 ENSG00000030066 ENSG00000030419 ENSG00000036549 ENSG00000042088 ENSG00000042286 ENSG00000047230 ENSG00000047457 ENSG00000051341 ENSG00000056736 ENSG00000056972 ENSG00000063127 ENSG00000064886 ENSG00000065883 ENSG00000067900 ENSG00000067955 ENSG00000069974 ENSG00000070729…
mRNA cluster 6	ENSG00000004799 ENSG00000005889 ENSG00000008394 ENSG00000021355 ENSG00000023697 ENSG00000051620 ENSG00000063046 ENSG00000068697 ENSG00000069535 ENSG00000072210 ENSG00000074201 ENSG00000074695 ENSG00000083520 ENSG00000085063 ENSG00000089050 ENSG00000090339 ENSG00000099860 ENSG00000101782 ENSG00000102007 ENSG00000104325 ENSG00000105855 ENSG00000110422 ENSG00000111783 ENSG00000112312 ENSG00000113369…
